# Pervasive Transcriptome Interactions of Protein-Targeted Drugs

**DOI:** 10.1101/2022.07.18.500496

**Authors:** Linglan Fang, Willem A. Velema, Yujeong Lee, Xiao Lu, Michael G. Mohsen, Anna M. Kietrys, Eric T. Kool

## Abstract

The off-target toxicity of drugs targeted to proteins imparts substantial health and economic costs. Proteome interaction studies can reveal off-target effects with unintended proteins; however, little attention has been paid to intracellular RNAs as potential off targets that may contribute to toxicity. To begin to assess this, we developed a reactivity-based RNA profiling (RBRP) methodology, and applied it to uncover transcriptome interactions of a set of FDA-approved small-molecule drugs *in vivo*. We show that these protein-targeted drugs pervasively interact with the human transcriptome and can exert unintended biological effects on RNA function. In addition, we show that many off-target interactions occur at RNA loci associated with protein binding and structural changes, allowing us to generate hypotheses to infer the biological consequences of RNA off-target binding. The results suggest that rigorous characterization of drugs’ transcriptome interactions may help assess target specificity and potentially avoid toxicity and clinical failures.
