## Supplementary material for "Pervasive Transcriptome Interactions of Protein-Targeted Drugs": Supp file S2_FDA approved RBinders

### Sheet: FDA approved RBinders
Name	Structure	CAS	Target	RNA Class	Reference
Dequalinium		522-51-0	yjdF Riboswitch	mRNA	PMID: 26843526
Proflavine		92-62-6	yjdF Riboswitch	mRNA	PMID: 26843526
Pentamidine		100-33-4	Ca.LSU Group 1 Ribozyme	mRNA	PMID: 10722497
Pyrvinium		7187-62-4	Serotonin 2C Receptor (HTR2C) pre-mRNA	mRNA	PMID: 23393189
Clomiphene		911-45-5	HIV-1 Rev Response Element (RRE) IIB	mRNA	PMID: 26896646
Prochlorperazine		58-38-8	HIV-1 Trans-Activation Response Element (TAR)	mRNA	PMID: 11880033
Cyproheptadine		969-33-5	HIV-1 Rev Response Element (RRE) IIB	mRNA	PMID: 26896646
Prochlorperazine		58-38-8	HIV-1 Trans-Activation Response Element (TAR)	mRNA	PMID: 11880033
Topotecan		123948-87-8	U4 small nuclear Ribonucleoprotein (snRNP)	snRNA	PMID: 28985478
Daunorubicin		20830-81-3	r(CUG) Repeats	mRNA	PMID: 29592894
