## Supplementary material for "Pervasive Transcriptome Interactions of Protein-Targeted Drugs": Supp file S3_RBRP results

### Sheet: Lev-AI
RNA interactions of Levofloxacin (Lev)
Gene Name	Also identified by Chemseq (Lev-diazirine)?	qPCR validation	Proximal binding site sequence	Genome loci	Amino acid coding number	Strand	RBRP score
FAM71F2	No	qPCR validated	chr7:128671628-128702262	Intron 5	N/A	positive (+)	0.25
XR_934306.3	No	qPCR validated	chr17:19417339-19460984	Intron	N/A	negative (-)	0.29
H3F3B	Yes	qPCR validated	chr17:75776434-75779779	Exon 4	760	negative (-)	0.45
EEF2	Yes	qPCR validated	chr19:3,982,902-3,982,969	Exon 4	161	negative (-)	0.33
RPL5	Yes	qPCR validated	chr1:92840551-92840639	Intron	N/A	positive (+)	0.63
YBX1	No	qPCR validated	chr1:42682418-42682731	Exon 1: 5´ UTR	N/A	positive (+)	0.4
ARPC3	No	qPCR validated	chr12:110434823-110450337	Exon 6	132	negative (-)	0.2
SIAE	No	qPCR validated	chr11:124633113-124676303	Exon 2	639	negative (-)	0.56
SIK3	No	qPCR validated	chr11:116843402-117098428	Intron	N/A	negative (-)	0.35
FTL	Yes	qPCR validated	chr19:48,965,589-48,965,628	Exon 1	33	positive (+)	0.166
RNU1-88p	Yes	qPCR validated	chr6:36639545-36639672	Exon 1	N/A	positive (+)	0.07
ILF2	Yes	qPCR validated	chr1:153,665,199-153,665,344	Exon 8	145	negative (-)	0.17
RAN	Yes	qPCR validated	chr12:130,875,980-130,876,057	Exon 6	281	positive (+)	0.17
NME1	Yes	qPCR validated	chr17:51,159,976-51,160,165	Exon 3	66	positive (+)	0.23
SNORD110	No	qPCR validated	chr20:2,654,212-2,654,251	N/A	N/A	positive (+)	0.12

### Sheet: HCQ-AI
RNA interactions of Hydroxychloroquine (HCQ)
Gene Name	qPCR validation	Proximal binding site sequence	Genome loci	Amino acid coding number	Strand	RBRP score
EPCAM-DT	N/A	chr2:47,335,311-47,335,350	Intron	N/A	negative (-)	0.22
ANKRD28	Validated	chr3:15,738,526-15,738,576	Intron	N/A	negative (-)	0.14
XR_001743934.1	Validated	chr6:4,427,971-4,428,010	Intron	N/A	negative (-)	0.18
ATP4A	Validated	chr19:35,558,003-35,558,042	Intron	N/A	negative (-)	0.24

### Sheet: Das-AI
RNA interactions of Dasatinib (Das)
Gene Name	qPCR validation	Proximal binding site sequence	Genome loci	Amino acid coding number	Strand	RBRP score
ATP5PB	Validated	chr1:111,461,137-111,461,220	Exon 7	319	positive (+)	0.31
GAB1	N/A	chr4:143,349,981-143,350,037	Intron	N/A	positive (+)	0.24
SEC61B	N/A	chr9:99,222,253-99,222,332	Exon 1 (5´ UTR)	untranslated region	positive (+)	0.69
FAM168A	Validated	chr11:73,510,697-73,510,782	Intron	N/A	negative (-)	0.15
