## Supplementary material for "Pervasive Transcriptome Interactions of Protein-Targeted Drugs": Supp file S4_primers

### Sheet: Primers for qPCR
Name	Sequence	Source	Purification
18S-U1288-FPu	TCAACACGGGAAACCTCAC	IDT	Standard desalting
18S-U1288-FPd	GACAGATTGATAGCTCTTTCTCGA	IDT	Standard desalting		Note: Primers for the same RT-qPCR experiment are boxed together
18S-U1288-RP	GAGTCTCGTTCGTTATCGGAATTA	IDT	Standard desalting
FAM71F2_RT1	CTTGTGCACGACTTCATTCGA	IDT	Standard desalting
FAM71F2_Fu1	CGCCAAGTAACCAGAGACTG	IDT	Standard desalting
FAM71F2_Ru1	CGTTCAGGGTGCGTAGATG	IDT	Standard desalting
FAM71F2_Fd1	GCGGACTAACCCTAGCATTTC	IDT	Standard desalting
FAM71F2_Rd1	GCTTGTACCCAGAATGCAGTAG	IDT	Standard desalting
XR_934306.3_RT1	GAGCACTTAACACCCAGACCGA	IDT	Standard desalting
XR_934306.3_Fu3	GCT TGG TCA AGG ACA TGA AGA	IDT	Standard desalting
XR_934306.3_Ru3	GAT TCC TTA ATT GGG CAG GGA	IDT	Standard desalting
XR_934306.3_Fd1	CCTCTCTCAAGGATGAGGTTT	IDT	Standard desalting
XR_934306.3_Rd1	CAAATGCCTTGAACCTGGTG	IDT	Standard desalting
H3F3B_RT1	TTTTTTTTTTTTTTTTTTAA	IDT	Standard desalting
H3F3B_Fu1	ACT TGC ATT TCC ACA CTT GGC	IDT	Standard desalting
H3F3B_Ru1	GGA AGC CGC CTA CAA CCA AA	IDT	Standard desalting
H3F3B_Fd1	ACC CAG AAG GCG AAG ATA GC	IDT	Standard desalting
H3F3B_Rd1	GCT CCT TTA CCC TTA CCG AGG	IDT	Standard desalting
EEF2_RT1	CCGAGGACAGGATCGATCATG	IDT	Standard desalting
EEF2_Fu2	GATGGCGCATTGGTGGT	IDT	Standard desalting
EEF2_Ru2	TTGATGCGCTCGGCAAT	IDT	Standard desalting
EEF2_Fd1	AGGAGCTCTACCAGACTTTCC	IDT	Standard desalting
EEF2_Rd1	CCGAGGACAGGATCGATCATG	IDT	Standard desalting
RPL5_RT1	TGT CTG AGG CTA ACA CAT TTC	IDT	Standard desalting
RPL5_Fu1	TTG AGT AAG ATG GAG TTC TGT AGT G	IDT	Standard desalting
RPL5_Ru1	TCT TGT CCT TCT AAG CCA GAT TC	IDT	Standard desalting
RPL5_Fd2	GCT CAT GCT GCT ATA CGA GAG	IDT	Standard desalting
RPL5_Rd2	TCG CTT CTG CCA CAT CAC	IDT	Standard desalting
YBX1_RT1	CTC ATG GTT GCG GTG ATG	IDT	Standard desalting
YBX1_Fd1	GCC TAG TTA CCA TCA CAC C	IDT	Standard desalting
YBX1_Rd1	CTC ATG GTT GCG GTG ATG	IDT	Standard desalting
YBX1_RT2	TCG TTG CGA TGA CCT TCT	IDT	Standard desalting
YBX1_Fu1	TCT CGC TAG TTC GAT CGG TA	IDT	Standard desalting
YBX1_Ru1	GGG TGT GAT GGT AAC TAG GC	IDT	Standard desalting
ARPC3_RT1	TTC ACA AAG CAA GTC CAC CA	IDT	Standard desalting
ARPC3_Fd1	AGA CTG GAC TGA GAC TTT GTG	IDT	Standard desalting
ARPC3_Rd1	TTC ACA AAG CAA GTC CAC CA	IDT	Standard desalting
ARPC3_Fu2	GCC TGG TTT TCC ACT TAA CGC	IDT	Standard desalting
ARPC3_Ru2	GGC TCT CAT CAC TTC ATC TTC C	IDT	Standard desalting
SIAE_RT1	AGA GAG ATT CAG TAA CCA CCT GTC	IDT	Standard desalting
SIAE_Fu1	ATT TCT CCC ATC CAA GTA CTA ACC	IDT	Standard desalting
SIAE_Ru1	GTA AAG ACG TCT ACG GCC ATA TC	IDT	Standard desalting
SIAE_Fd1	AGA TCA GGC GCG TTC AG	IDT	Standard desalting
SIAE_Rd1	GAG ATT CAG TAA CCA CCT GTC A	IDT	Standard desalting
SIK3_RT1	CCA CCT TAG CCT CCA GAG TA	IDT	Standard desalting
SIK3_Fu1	CTC CTT CAT CCC TCT CCA GAA A	IDT	Standard desalting
SIK3_Ru1	CTG GGC ATT TCA CAT CCA TGA	IDT	Standard desalting
SIK3_Fd1	CCA TGC ACA AAC GGT AGT T	IDT	Standard desalting
SIK3_Rd1	TCC TCC TGA AGG AAC ATC C	IDT	Standard desalting
FTL_RT1	TCAGCTGGCTTCTTGATGTC	IDT	Standard desalting
FTL_Fu1	CAG TGT TTG GAC GGA ACA GA	IDT	Standard desalting
FTL_Ru1	TTG GCA AGA AGG AGC TAA CC	IDT	Standard desalting
FTL_Fd2	GAT GAT GTG GCT CTG GAA GG	IDT	Standard desalting
FTL_Rd2	ATC TTC AGG AGA CGC TCG TA	IDT	Standard desalting
RNU1-88p_RT1	CAT CCT ATA CTT ACC TGG CAG	IDT	Standard desalting
RNU1-88p_Fu1	ATG GGA GGA GTT CTC AGT GG	IDT	Standard desalting
RNU1-88p_Ru1	CGG TCC TCA TAG CTT TGT CC	IDT	Standard desalting
RNU1-88p_Fd1	CAG AGG CAC CTA TTC TTT CTG CC	IDT	Standard desalting
RNU1-88p_Rd1	GCC CTC AAG TCA TTT ACA AGC A	IDT	Standard desalting
ILF2-RT1	TTGATATCCAAATGGAGTTCTG	IDT	Standard desalting
ILF2_Fu1	GAA AGC CTA AGA GCA CAG GAT	IDT	Standard desalting
ILF2_Ru1	TCA CTG TAG CAT CAG AAG AAC TG	IDT	Standard desalting
ILF2_Fd1	AGT ATT GCA GAG TGC CTT AGC	IDT	Standard desalting
ILF2_Rd1	ACT GTG GAC TGA GAA GCA TTT	IDT	Standard desalting
RAN_RT1	AGGAATCAACTGCGTTCCAA	IDT	Standard desalting
RAN_Fu1	CCT GTG AGA ATG AAG CTG GAG	IDT	Standard desalting
RAN_Ru1	CGC TGA CAT CAC AGG ACA G	IDT	Standard desalting
RAN_Fd2	GGA ACA TGT GCT TCA TCT GTG	IDT	Standard desalting
RAN_Rd2	TTT AAA CTG CCA CAT TCA CTC C	IDT	Standard desalting
NME1_RT1	ATGTATAATGTTCCTGCCAAC	IDT	Standard desalting
NME1-Fu2	CAG AAA GGA TTC CGC CTT GT	IDT	Standard desalting
NME1-Ru2	CCT TCA GGT CAA CGT AGT GTT C	IDT	Standard desalting
NME1-Fd2	GGG CTG AAT GTG GTG AAG A	IDT	Standard desalting
NME1-Rd2	AGA AGT CTC CAC GGA TGG T	IDT	Standard desalting
SNORD110-RT1	GACGATCAACTCTAACATCCCT	IDT	Standard desalting
SNORD110_Fu2	AAT CAC TGA TGT CTC CAT GTC T	IDT	Standard desalting
SNORD110_Ru2	CCC AGC CAT GGG AAC AA	IDT	Standard desalting
SNORD110_Fd1	TGTCAATCCCCTGAGTGC	IDT	Standard desalting
SNORD110_Rd1	GACGATCAACTCTAACATCCCT	IDT	Standard desalting
ANKRD28_RT1	AGATCACATGCTTCACAAGGTA	IDT	Standard desalting
ANKRD28_Fu3	CGAACTTAGTGCGGACACC	IDT	Standard desalting
ANKRD28_Ru3	AGGTGGGAGGATCGCTT	IDT	Standard desalting
ANKRD28_Fd2	CCCTGTCTCCTGATAAGATGT	IDT	Standard desalting
ANKRD28_Rd2	GCGAGATCACAGGACCA	IDT	Standard desalting
XR_001743934.1_RT1	TGGTGTGAGCTTGGTGTTT	IDT	Standard desalting
XR_001743934.1_Fu1	AAATGAGGCCAGGTGATCT	IDT	Standard desalting
XR_001743934.1_Ru1	CGTAGACGTGGCTGGAAA	IDT	Standard desalting
XR_001743934.1_Fd1	TAACCTCAGGAGGGCTAACA	IDT	Standard desalting
XR_001743934.1_Rd1	CAGATCACCTGGCCTCATTT	IDT	Standard desalting
ATP4A_RT1	TCCTGGCCCTTGATAAGGAT	IDT	Standard desalting
ATP4A_Fu2	TTCTCTCCGCAGCCAAAC	IDT	Standard desalting
ATP4A_Ru2	ACGCAGGGAATGAACAGAAT	IDT	Standard desalting
ATP4A_Fd3	CGACACTTGCTGGTGATGAA	IDT	Standard desalting
ATP4A_Rd3	TCCTGGCCCTTGATAAGGAT	IDT	Standard desalting
ATP5PB_RT1	CCCTGTTTCATTCAATTGTCAC	IDT	Standard desalting
ATP5PB_Fu2	GTCTTTCTGTGTTGGTGTCTACT	IDT	Standard desalting
ATP5PB_Ru2	GGCCGATAGAGATTTCGTTCTC	IDT	Standard desalting
ATP5PB_RT2	GTTCACCACTGAATGGTCTCA	IDT	Standard desalting
ATP5PB_Fu2	GCTCTGCCTTTGAGTTGTTC	IDT	Standard desalting
ATP5PB_Ru2	CCCTGTTTCATTCAATTGTCAC	IDT	Standard desalting
FAM168A_RT1	GCCTAAGCTTTCTTCCTCTGT	IDT	Standard desalting
FAM168A_Fu2	GGCATTATCTGTCTACGTCCAT	IDT	Standard desalting
FAM168A_Ru2	CAATTGGCTTCCTAGGGTTTATTG	IDT	Standard desalting
FAM168A_Fd3	CGGGCTAGTACTGTGGTTATTT	IDT	Standard desalting
FAM168A_Rd3	GCCTAAGCTTTCTTCCTCTGT	IDT	Standard desalting

### Sheet: Primers for cloning
Name	Sequence	Source	Purification
YBX1-WT_fwd	taatacgactcactataggATTCTCGCTAGTTCGATCGGTAGCGGGAGCGGAGAGCGGACCCCAGAGAGCCCTGAGCAGCCCCACCGCCGCCGCCGGCCTAGTTACCATCACACCCCGGGAGGAGCCGCAGCTGCCGCAGCCGGCCCCAGTCACCATCACCGCAACCatggtgagcaagggcgag	IDT	Standard desalting
YBX1-mutG2A_fwd	taatacgactcactataggATTCTCGCTAGTTCGATCAATAGCAAGAGCAAAGAGCAAACCCCAGAGAGCCCTGAGCAGCCCCACCGCCGCCGCCGGCCTAGTTACCATCACACCCCGGGAGGAGCCGCAGCTGCCGCAGCCGGCCCCAGTCACCATCACCGCAACCatggtgagcaagggcgag
YBX1-delG4_fwd	taatacgactcactataggATTCTCGCTAGTTCGATCACCCCAGAGAGCCCTGAGCAGCCCCACCGCCGCCGCCGGCCTAGTTACCATCACACCCCGGGAGGAGCCGCAGCTGCCGCAGCCGGCCCCAGTCACCATCACCGCAACCatggtgagcaagggcgag
T7-PCR-fwd	taatacgactcactataggATTCTCGCTAGTTC
Tail-PCR-rev	TTT TTT TTT TTT TTT TTT TTT TTT TTT TTT TTT TTT TTT TTT TTT TTT TTT TTT TTT TTT TTT TTT TTT TTT TTT TTT TTT TTT TTT TTT TTT TTT TTT TTT TTT TTT TTT TTT TTT TTT CTT CCT ACT CAG GCT TTA TTC AAA GAC CA
